# A TIR-1/SARM1 phase transition underlies p38 immune pathway activation in the *C. elegans* intestine

**DOI:** 10.1101/2021.08.05.455128

**Authors:** Nicholas D. Peterson, Janneke D. Icso, J. Elizabeth Salisbury, Tomás Rodríguez, Paul R. Thompson, Read Pukkila-Worley

## Abstract

Intracellular signaling regulators can be concentrated into membrane-free, higher-ordered protein assemblies to initiate protective responses during stress — a process known as phase transition. Here, we show that a phase transition of the *Caenorhabditis elegans* Toll/interleukin-1 receptor domain protein (TIR-1), an NAD^+^ glycohydrolase homologous to mammalian sterile alpha and TIR motif-containing 1 (SARM1), underlies p38 PMK-1 immune pathway activation in *C. elegans* intestinal epithelial cells. Through visualization of fluorescently labeled TIR-1/SARM1 protein, we demonstrate for the first time that physiologic stresses, both pathogen and non-pathogen, induce multimerization of TIR-1/SARM1 into visible puncta within intestinal epithelial cells. *In vitro* enzyme kinetic analyses revealed that, like mammalian SARM1, the NAD^+^ glycohydrolase activity of *C. elegans* TIR-1 is dramatically potentiated by protein oligomerization and a phase transition. Accordingly, *C. elegans* with genetic mutations that specifically block either multimerization or the NAD^+^ glycohydrolase activity of TIR-1/SARM1 fail to induce p38 PMK phosphorylation, are unable to increase immune effector expression, and are dramatically susceptible to bacterial infection. Finally, we demonstrate that the TIR-1/SARM1 phase transition is modified by dietary cholesterol, revealing a new adaptive response that allows a metazoan host to anticipate pathogen threats during micronutrient deprivation, a time of relative susceptibility to infection. When cholesterol is limited, TIR-1/SARM1 oligomerizes into puncta in intestinal epithelial cells and engages its NAD^+^ glycohydrolase activity, which increases p38 PMK-1 phosphorylation, and primes immune effector induction in a manner that promotes pathogen clearance from the intestine during a subsequent infection. Thus, a phase transition of TIR-1/SARM1 as a prerequisite for its NAD^+^ glycohydrolase activity is strongly conserved across millions of years of evolution and is essential for diverse physiological processes in multiple cell types.
