## Supplementary Table S2 for "A TIR-1/SARM1 phase transition underlies p38 immune pathway activation in the *C. elegans* intestine"

### Sheet: S2A
Trial #	Genotype	n	Mean lifespan (hours)
Data for Figure 1M: Pseudomonas aeruginosa Killing Assay
1	wild-type	119	76.83 ± 1.93
2	wild-type	105	69.38 ± 1.35
3	wild-type	89	64.1 ± 1.36
				p-value vs. wild-type	% of wild-type survival
1	nhr-8(hd117)	107	50.54 ± 0.84	p < 0.05	65.7816
2	nhr-8(hd117)	48	56.6 ± 1.3	p < 0.05	81.5797
3	nhr-8(hd117)	65	54.35 ± 1.22	p < 0.05	84.7894
				p-value vs. wild-type	% of wild-type survival
1	wild-type+80 μg/mL cholesterol	113	73.43 ± 1.63	n.s.	104.63
2	wild-type+80 μg/mL cholesterol	89	76.01 ± 2.04	p < 0.05	109.556
3	wild-type+80 μg/mL cholesterol	81	76.91 ± 1.92	p < 0.05	119.984
				p-value vs. nhr-8(hd117)	% of wild-type survival
1	nhr-8(hd117)+80 μg/mL cholesterol	112	72.11 ± 1.73	p < 0.05	93.8566
2	nhr-8(hd117)+80 μg/mL cholesterol	75	84.25 ± 1.57	p < 0.05	121.433
3	nhr-8(hd117)+80 μg/mL cholesterol	64	83.81 ± 1.92	p < 0.05	130.749
Data for Figure 1N: Pseudomonas aeruginosa Killing Assay
1	wild-type	130	71.18 ± 1.66
2	wild-type	90	66.66 ± 1.77
3	wild-type	91	73.53 ± 1.67
				p-value vs. wild-type	% of wild-type survival
1	nhr-8(hd117)	102	49.85 ± 1.16	p < 0.05	70.0337
2	nhr-8(hd117)	87	61.61 ± 1.16	p < 0.05	92.4242
3	nhr-8(hd117)	86	59.01 ± 1.15	p < 0.05	80.253
				p-value vs. wild-type	% of wild-type survival
1	wild-type+0.1% Tergitol	114	63.41 ± 1.4	p < 0.05	89.084
2	wild-type+0.1% Tergitol	96	66.21 ± 1.32	n.s.	99.3249
3	wild-type+0.1% Tergitol	90	68.09 ± 1.26	p < 0.05	92.6017
				p-value vs. wild-type	% of wild-type survival
1	wild-type+0.1% Triton X-100	134	62.24 ± 1.12	p < 0.05	87.4403
2	wild-type+0.1% Triton X-100	66	67.32 ± 1.6	n.s.	100.99
2	wild-type+0.1% Triton X-100	82	67.94 ± 1.28	p < 0.05	92.3977
				p-value vs. nhr-8(hd117)	% of wild-type survival
1	nhr-8(hd117)+0.1% Tergitol	138	67.94 ± 1.48	p < 0.05	95.4482
2	nhr-8(hd117)+0.1% Tergitol	90	69.19 ± 1.18	p < 0.05	103.795
3	nhr-8(hd117)+0.1% Tergitol	91	70.74 ± 1.1	p < 0.05	96.2056
				p-value vs. nhr-8(hd117)	% of wild-type survival
1	nhr-8(hd117)+0.1% Triton X-100	124	64.88 ± 1.27	p < 0.05	91.1492
2	nhr-8(hd117)+0.1% Triton X-100	74	68.47 ± 1.31	p < 0.05	102.715
3	nhr-8(hd117)+0.1% Triton X-100	67	67.91 ± 1.37	p < 0.05	92.3569

### Sheet: S2B
Trial #	Genotype	n	Mean lifespan (hours)	Genotype	n	Mean lifespan (hours)	p-value vs. wild-type	% of wild-type survival
Data for Figure 3H: Pseudomonas aeruginosa killing assay
1	wild-type	137	71.47 ± 1.61	tir-1(ums47[E788A])	131	35.57 ± 0.89	p < 0.05	49.7691
2	wild-type	103	67.54 ± 1.95	tir-1(ums47[E788A])	96	29.27 ± 0.93	p < 0.05	43.3501
3	wild-type	126	64.46 ± 1.62	tir-1(ums47[E788A])	111	28.27 ± 0.69	p < 0.05	43.8567
1	wild-type	137	71.47 ± 1.61	tir-1(ums54[ΔSAM])	137	38.35 ± 0.88	p < 0.05	53.6589
2	wild-type	132	82.98 ± 1.75	tir-1(ums54[ΔSAM])	140	46 ± 1.22	p < 0.05	55.435
3	wild-type	138	78.46 ± 1.74	tir-1(ums54[ΔSAM])	136	39.02 ± 0.99	p < 0.05	49.7323
1	wild-type	137	71.47 ± 1.61	tir-1(ums55[G747P])	145	36.76 ± 0.86	p < 0.05	51.4342
2	wild-type	132	82.98 ± 1.75	tir-1(ums55[G747P])	137	46.18 ± 1.1	p < 0.05	55.652
3	wild-type	138	78.46 ± 1.74	tir-1(ums55[G747P])	137	38.53 ± 0.8	p < 0.05	49.1078
1	wild-type	137	71.47 ± 1.61	tir-1(ums56[H833A])	138	37.71 ± 0.86	p < 0.05	52.7634
2	wild-type	132	82.98 ± 1.75	tir-1(ums56[H833A])	141	45.27 ± 1.2	p < 0.05	54.5553
3	wild-type	138	78.46 ± 1.74	tir-1(ums56[H833A])	146	39.48 ± 0.87	p < 0.05	50.3186
