## Supplementary Table S3 for "A TIR-1/SARM1 phase transition underlies p38 immune pathway activation in the *C. elegans* intestine"

### Sheet: Cluster I
	wild-type uninfected/wild-type P. aeruginosa		nhr-8(hd117) P. aeruginosa/wild-type P. aeruginosa		nhr-8(hd117) uninfected/wild-type uninfected
Wormbase ID	qval	log2(fold change)	qval	log2(fold change)	qval	log2(fold change)
WBGene00007873	0.000402682	3.23477	2.97354e-06	5.3635	2.83123e-06	8.53389
WBGene00000551	0.000803635	4.09833	2.95927e-05	4.99005	-	-
WBGene00006627	0.000380954	2.85912	3.48009e-06	4.22938	5.4299e-06	6.14819
WBGene00021583	0.000676111	1.38239	4.53366e-06	4.22398	1.88473e-06	4.45453
WBGene00010062	0.000421725	2.23705	4.53366e-06	3.96532	1.88473e-06	6.25857
WBGene00006628	0.000216653	2.70503	4.01789e-06	3.92393	2.4368e-06	5.97521
WBGene00021805	0.00180639	4.05245	0.000166214	3.88882	4.66351e-05	5.85456
WBGene00011672	0.000135575	2.45957	6.08643e-06	3.70649	1.88473e-06	5.25107
WBGene00008477	0.000216653	3.18683	6.08643e-06	3.66968	4.78889e-06	6.02088
WBGene00044280	0.00595684	1.54099	7.78823e-06	3.6319	1.70973e-05	4.45685
WBGene00008850	0.00240558	1.31925	7.57667e-06	3.63153	2.5352e-06	4.27065
WBGene00014009	0.0012429	2.27095	1.69589e-05	3.54666	9.23761e-06	5.28028
WBGene00021580	9.32951e-06	5.83928	4.01789e-06	3.54535	1.88473e-06	7.73893
WBGene00020587	0.00326614	1.29705	6.65015e-06	3.11026	3.88283e-05	2.57909
WBGene00022891	5.8883e-05	2.86206	5.99134e-06	3.09052	2.02055e-06	4.85505
WBGene00005548	0.00780158	3.3598	1.47723e-05	3.08688	0.000273998	5.69908
WBGene00004236	0.000462931	2.37836	9.63968e-06	2.98837	0.000125945	2.35659
WBGene00045457	3.85133e-05	3.43836	5.2003e-06	2.85412	1.88473e-06	5.60372
WBGene00019660	7.65237e-06	2.34909	4.31724e-06	2.8302	8.07391e-07	4.55423
WBGene00005551	0.000420593	3.97767	0.00146075	2.7397	0.000125851	4.2539
WBGene00000783	4.41371e-06	2.9201	4.31724e-06	2.73204	8.07391e-07	4.63646
WBGene00009914	0.000106089	3.52416	7.57667e-06	2.67315	7.55497e-06	4.85501
WBGene00000522	9.35436e-05	1.11469	4.31724e-06	2.65613	8.07391e-07	3.21226
WBGene00001387	0.000514336	1.03462	3.05229e-05	2.62854	1.57999e-05	1.73921
WBGene00009905	0.00295181	3.31562	9.26692e-05	2.54252	8.53836e-05	4.92831
WBGene00008584	4.39665e-06	3.73258	8.30261e-06	2.52437	8.07391e-07	5.22563
WBGene00020242	0.00200749	2.61506	4.64216e-05	2.421	7.61371e-05	3.68292
WBGene00016785	0.00206797	3.71999	1.51142e-05	2.38001	0.000120203	5.34533
WBGene00012028	0.00517529	2.63849	0.000132833	2.36157	9.03117e-05	4.43032
WBGene00003702	0.000471605	1.90354	7.57667e-06	2.25276	1.26963e-05	3.37317
WBGene00012501	0.00429132	3.08386	0.000498067	2.20918	8.8774e-05	4.96201
WBGene00012961	0.000148715	1.14043	6.08643e-06	2.20171	2.59925e-06	2.7775
WBGene00008829	0.0017906	3.34627	0.00282102	2.18944	-	-
WBGene00012921	0.000851103	2.17822	1.95799e-05	2.18002	7.15688e-05	2.68928
WBGene00019782	0.00725692	1.40265	0.000105732	2.16792	0.000771319	1.55326
WBGene00019818	0.000366049	2.09653	1.05202e-05	2.16759	2.92411e-05	2.65568
WBGene00012027	0.00125305	3.07413	3.23029e-05	2.16532	3.11813e-05	4.85121
WBGene00194658	0.00166801	3.63733	0.000225288	2.1525	0.00422564	2.35721
WBGene00018601	8.96009e-05	5.37006	0.00191866	2.14996	0.00019822	3.74188
WBGene00003092	0.00324641	1.23214	2.43354e-05	2.14484	4.71573e-06	3.53748
WBGene00003473	0.000587729	2.97807	1.61947e-05	2.09591	0.000128021	3.00105
WBGene00019234	0.000474345	1.56609	6.46067e-05	2.06547	2.40405e-05	2.10026
WBGene00015044	0.00179675	1.99077	3.48694e-05	2.03676	0.000809663	1.61306
WBGene00007440	0.000103845	2.35859	9.63968e-06	2.03151	3.92492e-06	3.69464
WBGene00017226	0.00335708	1.67678	0.000269401	2.0282	3.11289e-05	2.75215
WBGene00016180	0.000256313	1.27265	6.65015e-06	2.01609	2.09995e-06	3.21024
WBGene00021517	9.42475e-05	3.56057	1.43188e-05	2.00245	8.0689e-06	4.45323
WBGene00206354	0.00252275	1.98725	0.000135984	1.99072	2.28957e-05	3.37061
WBGene00005657	0.00073668	2.23443	1.64888e-05	1.96485	2.37531e-05	3.51237
WBGene00017510	0.0073235	1.33372	7.44465e-05	1.93902	0.000129264	2.0932
WBGene00008199	0.000307324	1.39007	9.31658e-06	1.93817	3.00878e-06	2.73097
WBGene00001770	0.000254556	1.20117	7.57667e-06	1.91573	2.14341e-06	2.88303
WBGene00000015	0.00289245	2.45751	0.000465964	1.88434	0.000119464	3.37475
WBGene00015878	0.00772734	1.53371	8.84268e-05	1.82798	0.000303433	1.95503
WBGene00002274	0.000471605	1.59786	5.8466e-05	1.82046	4.30798e-06	2.51732
WBGene00011517	0.000244639	1.40991	9.28878e-06	1.81693	3.6491e-06	2.683
WBGene00007833	1.8397e-05	1.93306	6.65015e-06	1.80705	8.07391e-07	3.26402
WBGene00021582	0.000529103	1.82311	1.30483e-05	1.78286	1.29192e-05	3.22857
WBGene00000556	0.000429463	3.97015	0.0010188	1.76861	-	-
WBGene00009503	0.000672306	1.60369	1.39736e-05	1.76756	3.65375e-05	2.23875
WBGene00015046	0.00304132	1.25808	0.00113381	1.7599	0.000192082	1.4898
WBGene00018730	0.00845689	1.42214	0.000282827	1.74082	0.000104574	2.12753
WBGene00008726	0.000593463	1.27955	1.60201e-05	1.72576	7.58758e-06	2.37594
WBGene00001768	0.00422879	1.10242	0.000196559	1.72386	1.3855e-05	1.6312
WBGene00007414	2.6754e-05	1.77706	7.57667e-06	1.72321	1.88473e-06	2.66629
WBGene00008577	0.000399739	2.05872	3.54474e-05	1.70101	1.67535e-05	2.93197
WBGene00008486	0.000121769	1.97914	1.76236e-05	1.66385	1.93095e-06	3.2321
WBGene00011979	6.59829e-05	2.62079	2.57632e-05	1.66071	2.59925e-06	4.51655
WBGene00008602	9.16058e-05	2.03278	2.54653e-05	1.65536	1.88473e-06	3.60129
WBGene00013899	0.00183338	1.20436	1.63497e-05	1.64754	6.05491e-05	2.03674
WBGene00044286	0.00141056	3.39039	0.00173573	1.64713	-	-
WBGene00010125	5.35613e-06	3.05768	8.64342e-06	1.6442	8.07391e-07	4.16555
WBGene00015859	0.000132307	1.54148	9.63968e-06	1.64184	5.90301e-06	2.13118
WBGene00001591	6.75963e-05	1.87005	1.19862e-05	1.61327	3.54236e-06	2.59164
WBGene00019564	0.00324505	1.7794	3.0166e-05	1.61223	9.25689e-05	2.76372
WBGene00005105	0.00739449	3.09224	0.000714645	1.60736	-	-
WBGene00012783	9.25134e-05	1.6916	2.52377e-05	1.60271	1.43146e-05	1.72083
WBGene00007694	0.00391963	1.4776	0.000177578	1.58856	0.000120582	1.92595
WBGene00007097	4.39665e-06	2.70794	1.09655e-05	1.56032	1.39211e-06	3.20356
WBGene00021590	0.000264353	1.73262	7.81663e-05	1.5522	6.99918e-06	2.42992
WBGene00015884	0.00336557	1.72734	0.000216687	1.54538	0.000373282	1.94104
WBGene00011801	0.00141056	1.28478	7.51751e-05	1.53672	8.3637e-06	2.78888
WBGene00006464	0.000218045	1.89797	3.74664e-05	1.52391	8.06067e-06	2.8239
WBGene00003769	0.000238668	1.56551	6.99127e-05	1.5198	1.9485e-05	2.09682
WBGene00015362	0.000493995	1.4824	1.55189e-05	1.48807	2.45351e-05	2.16533
WBGene00017892	0.00119825	1.00575	0.000143145	1.47384	1.64622e-05	1.95137
WBGene00007599	0.00178429	1.11456	2.66184e-05	1.46619	-	-
WBGene00008988	2.69517e-05	3.1301	6.0656e-05	1.45372	3.19542e-06	3.2214
WBGene00014254	0.00275	1.80983	0.000134088	1.44688	0.000190458	2.26535
WBGene00009433	0.000105685	1.69998	2.26161e-05	1.43527	2.84495e-06	2.18386
WBGene00013900	0.00517838	5.91496	3.68941e-05	1.43361	0.000974303	6.42468
WBGene00020881	0.00173075	3.22581	0.000331759	1.42929	0.00035312	3.41793
WBGene00013901	5.08589e-05	2.05921	1.37394e-05	1.42327	8.84715e-06	2.95026
WBGene00001577	0.000196595	1.66426	1.87597e-05	1.41985	1.73629e-05	2.18876
WBGene00021635	0.000137289	1.07888	1.13331e-05	1.41735	3.00236e-06	1.86449
WBGene00010747	5.13904e-05	2.09138	1.3929e-05	1.41421	9.12462e-06	2.37798
WBGene00019565	0.000318269	3.44884	0.00153415	1.40901	-	-
WBGene00009429	4.33845e-06	5.54435	9.35283e-05	1.40094	8.3025e-07	4.48355
WBGene00021518	4.39665e-06	2.75046	2.26161e-05	1.36781	8.3025e-07	3.11494
WBGene00009805	0.00123728	2.27156	0.000195551	1.36593	5.90276e-05	3.14055
WBGene00014136	2.16911e-05	1.96282	1.1712e-05	1.36381	1.53538e-06	3.03074
WBGene00010899	9.32951e-06	2.23154	1.3303e-05	1.36267	3.11727e-06	2.27329
WBGene00007919	7.0745e-05	2.26274	4.87005e-05	1.33524	0.00012821	1.84338
WBGene00000986	0.00350166	2.75366	0.00291752	1.3176	-	-
WBGene00007932	0.00543193	1.12582	0.000172317	1.31671	6.46329e-05	1.7167
WBGene00013119	0.00100881	1.19592	4.16299e-05	1.30856	4.74293e-05	1.99377
WBGene00010660	7.54757e-06	1.98517	2.29695e-05	1.30299	2.51141e-06	1.77613
WBGene00021796	4.91198e-05	2.55285	0.000178881	1.30176	3.11714e-06	2.72531
WBGene00015139	0.00710406	1.24748	0.000581958	1.29604	0.000141536	1.75949
WBGene00017060	0.000115289	2.13641	3.14854e-05	1.28398	1.28182e-05	2.54421
WBGene00019284	0.00391491	1.02275	0.000133068	1.27564	5.61584e-05	1.59161
WBGene00013898	5.13904e-05	2.55644	3.2915e-05	1.26835	7.39343e-06	2.52901
WBGene00015400	6.88067e-05	2.29568	0.000205791	1.23476	5.99758e-05	1.44812
WBGene00017660	0.00232228	1.2895	0.000148714	1.22878	0.000220436	1.52009
WBGene00001158	0.000267915	4.94916	0.000835713	1.22106	2.93394e-05	5.60026
WBGene00010453	0.000283121	1.3519	8.04103e-05	1.2139	4.51831e-06	2.17253
WBGene00021121	0.00187863	2.34585	0.00107368	1.21301	0.000493156	2.48168
WBGene00010658	6.65298e-05	2.08237	1.28303e-05	1.2106	7.55497e-06	2.36212
WBGene00021253	7.7667e-05	1.29156	2.775e-05	1.19478	7.82966e-06	1.37443
WBGene00000412	0.00013974	4.04154	0.00498028	1.17171	0.00686992	1.16697
WBGene00021397	0.00680981	1.09541	0.000510772	1.16559	0.000329657	1.62144
WBGene00016417	0.000936901	1.29004	7.81663e-05	1.12719	0.00079162	1.13244
WBGene00044396	0.000152264	1.58602	3.80159e-05	1.10505	2.25065e-05	1.60962
WBGene00011321	0.000251838	3.17448	0.000181291	1.09978	1.83117e-05	4.12396
WBGene00009724	7.24498e-05	2.83588	3.35879e-05	1.09133	1.65079e-05	2.75874
WBGene00010124	4.91198e-05	2.89708	0.000655036	1.08774	1.39211e-06	3.0315
WBGene00016282	0.000714379	1.12175	6.90437e-05	1.08247	2.54173e-05	1.63637
WBGene00009723	0.000333353	1.3003	2.36845e-05	1.079	1.98272e-05	1.72723
WBGene00007362	8.17308e-05	3.35485	0.0013614	1.05053	6.39757e-05	1.69489
WBGene00009311	0.00212153	1.53989	0.00139227	1.04639	5.25581e-06	3.43421
WBGene00017335	0.00060826	1.2463	9.68002e-05	1.04471	7.99045e-05	1.34151
WBGene00006890	0.00111162	1.15338	0.000443063	1.04281	-	-
WBGene00010977	0.000265379	1.27037	5.11545e-05	1.03887	1.60905e-05	1.66077
WBGene00022597	0.00663328	1.32337	0.000967351	1.03255	-	-
WBGene00008599	0.000455698	1.20064	7.64443e-05	1.02047	6.7864e-05	1.30654
WBGene00022142	0.000633287	2.13685	0.000301446	1.0202	7.71445e-05	2.46432
WBGene00005003	8.96009e-05	2.19066	0.000591317	1.01992	9.21675e-06	2.47948
WBGene00021178	0.000108152	2.33759	8.02404e-05	1.01533	1.33489e-05	2.59322
WBGene00003640	0.000522026	1.13506	7.32798e-05	1.00869	1.70416e-05	1.63196

### Sheet: Cluster II
	wild-type uninfected/wild-type P. aeruginosa		nhr-8(hd117) P. aeruginosa/wild-type P. aeruginosa		nhr-8(hd117) uninfected/wild-type uninfected
Wormbase ID	qval	log2(fold change)	qval	log2(fold change)	qval	log2(fold change)
WBGene00000670	0.000869005	1.74947	1.358e-05	-4.74759	2.84798e-05	-5.10401
WBGene00000708	6.59133e-05	1.81663	6.65015e-06	-4.0736	3.66578e-05	-3.94214
WBGene00021703	0.000190265	3.56614	4.53902e-05	-3.86056	-	-
WBGene00086565	0.00918395	1.82209	0.00042433	-3.80641	-	-
WBGene00012312	0.00474137	3.46132	0.00213248	-3.61647	-	-
WBGene00022096	0.00242246	1.2633	0.00074347	-3.51459	0.000840831	-2.96184
WBGene00001778	0.00829558	1.24302	9.85875e-05	-3.39902	0.00113274	-1.80993
WBGene00021136	0.000535915	1.59886	2.26161e-05	-3.21984	3.93861e-05	-2.11478
WBGene00013090	0.000644337	4.30541	0.00046724	-2.8301	-	-
WBGene00021491	0.000264353	4.06605	5.39715e-05	-2.79424	-	-
WBGene00005552	0.000389678	1.0059	1.28303e-05	-2.69003	2.87832e-05	-2.688
WBGene00014043	0.00813844	2.01582	0.0016393	-2.60157	-	-
WBGene00004052	0.000117974	3.24305	0.000195658	-2.50236	-	-
WBGene00021137	0.00681062	2.47216	0.00100406	-2.43102	-	-
WBGene00012583	5.13904e-05	2.30617	1.79754e-05	-2.42872	-	-
WBGene00004001	0.000524492	5.58812	8.78159e-05	-2.29849	-	-
WBGene00077764	2.16911e-05	2.61919	7.10093e-06	-2.18073	0.000132446	-1.24127
WBGene00003766	0.0037657	1.32916	9.3065e-05	-2.07135	0.000286261	-2.50133
WBGene00018694	0.00156514	1.59111	2.09187e-05	-2.06987	-	-
WBGene00010126	0.00111412	5.68853	9.62038e-05	-2.03014	-	-
WBGene00021135	0.00140855	2.0114	0.000326512	-1.99504	-	-
WBGene00012661	0.00141056	4.1453	0.000252518	-1.97479	-	-
WBGene00018184	0.000108152	1.10704	8.38393e-06	-1.97478	2.3026e-05	-1.31633
WBGene00011494	0.000260912	3.38063	0.000202425	-1.88994	-	-
WBGene00020747	0.00103141	4.40838	0.00108711	-1.88313	-	-
WBGene00009488	4.62877e-05	1.24249	7.51213e-06	-1.82031	-	-
WBGene00194803	0.000313354	5.17403	0.000654863	-1.66222	-	-
WBGene00013647	0.000357881	1.13735	2.26161e-05	-1.654	6.47221e-05	-1.51092
WBGene00017131	0.000434222	1.72	5.35272e-05	-1.56818	-	-
WBGene00008211	0.00024565	1.0066	1.89388e-05	-1.52861	2.37531e-05	-1.84642
WBGene00021464	3.06143e-05	2.18162	5.43961e-05	-1.52	-	-
WBGene00020394	0.000821264	2.39716	0.000162046	-1.48277	0.0029105	-2.09826
WBGene00007864	0.0013883	8.38099	3.34976e-05	-1.39235	-	-
WBGene00010745	5.13904e-05	2.64409	0.000120936	-1.36877	-	-
WBGene00021979	0.000298881	1.29098	0.00097117	-1.2989	0.000191743	-1.28511
WBGene00015574	3.06143e-05	3.9702	0.000492286	-1.25887	0.000685536	1.23668
WBGene00015476	0.0018544	1.39516	4.3607e-05	-1.22207	-	-
WBGene00008425	5.2416e-05	1.77082	3.55905e-05	-1.17771	-	-
WBGene00003999	2.88397e-05	2.76642	0.000304627	-1.13373	-	-
WBGene00000298	3.62202e-05	1.48919	3.79033e-05	-1.07725	4.49345e-05	-1.18467
WBGene00007228	7.88757e-05	2.98091	0.000331001	-1.06553	0.000156406	1.21131
WBGene00007366	5.63075e-05	4.11848	0.00619873	-1.04575	0.00209669	1.20936
WBGene00021898	0.000264433	1.28461	0.000232137	-1.04333	-	-
WBGene00000795	8.77205e-05	1.52674	0.0004537	-1.03857	-	-
WBGene00044488	9.16058e-05	2.49843	0.00165266	-1.0091	-	-
