## Supplementary Table S4 for "A TIR-1/SARM1 phase transition underlies p38 immune pathway activation in the *C. elegans* intestine"

### Sheet: Sheet1
qRT-PCR Primers designed for this study
K08D8.4 qRT-PCR FWD	GGATACTAATGGACCAACTACATT
K08D8.4 qRT-PCR REV	TCCATCTTGTCTCCCAAGATAC
Genotyping primers used in this study
nhr-8(hd117) sequencing primer FWD	acaaactattgcgccctttc
nhr-8(hd117) sequencing primer REV	CACGGTCGGAGCAAACctaaa
nhr-8(hd117) sequencing primer Nested	ctcggcacgacaatctttgtt
tir-1(qd4) sequencing primer FWD	CATTGGGTAAATGAGGAAGAG
tir-1(qd4) sequencing primer REV	GCGAAGAGGTTCCCTATA A
tir-1::3xFLAG sequencing primer FWD	GCCAACGTGTAAGTTGTTGAAA
tir-1::3xFLAG sequencing primer REV	TTGAAAGACATTGGGAGTTTGA
tir-1 edit sequencing primer FWD	TCAGGAAATCGGTGCAATCCAAG
tir-1 edit sequencing primer REV	GTCGTTCTGTTCAACTCTCCAGT
crRNA sequences
tir-1 ΔSAM-5'_crRNA	GTTCGCCTCCGAAGCACTCACGG
tir-1 ΔSAM-3’_crRNA	ATTTGAAACCGCAAAACATCCGG
tir-1 G747P_crRNA	GATGTCGATAAGTTGTATGCTGG
tir-1 H833A_crRNA	TAAATGGGTTCACGACTATCAGG
tir-1 E788_crRNA	TTTAAATGATGATAACTGTGAGG
tir-1::3xFLAG_crRNA	AGAAGAGACTTAATTCCGATCGG
ssODN sequences
tir-1ΔSAM	CTCCAGACGAGGTCGCTGCCAAGTTCGCCTCCGAAGCACTCACGGTTATCGGCGAAGAGGACGTGGAAGTTGCAATGCTCTCCAAGCAAATTGA
tir-1 G747P	GGATACAGAGTGTTCATTGATGTCGATAAGTTGTATGCTCCAAAATTCGACAGCTCATTGCTCAAGAACA
tir-1 H833A	TACAAAGTATAATGGTGTTAAATGGGTTGATGACTATCAAGATGCATGTATGGCAAAAGTTGTACGTTTTATTACT
tir-1 E788A	CCAAACAGTTTGGATAGACTTTTAAATGATGATAACTGTGAAGATTGGGTGCACAAAGCTCTGAAATGTGCATTTGAACACCAGAAGAACATTATTC
tir-1::3xFLAG	AGCCTTCTGCATCCACAACTTCAGATCGGAATTCAGGAGACTATAAGGATCACGACGGCGATTACAAAGACCATGACATAGACTACAAAGATGATGATGACAAGTAAgtctcttctttaatcaatacatcaagtgccggttc
Primers used for tir-1::wrmScarlet dsDNA HDR PCR
tir-1::wrmScarlet FWD	GAGAAGGAAAATTCAGCCTTCTGCATCCACAACTTCAGATCGGAATTCAGGAATGGTCAGCAAGGGAGAGGC
tir-1::wrmScarlet REV	ccggcacttgatgtattgattaaagaagagacTTACTTGTAGAGCTCGTCCATTCCT
